# Endogenous ZAP is associated with altered Zika virus infection phenotype

**DOI:** 10.1101/2024.05.23.595518

**Authors:** Nguyen Phuong Khanh Le, Prince Pal Singh, Ahmad Jawad Sabir, Ivan Trus, Uladzimir Karniychuk

## Abstract

The zinc finger antiviral protein 1 (ZAP) has broad antiviral activity. ZAP is an interferon (IFN)-stimulated gene, which itself may enhance type I IFN antiviral response. In a previous study, Zika virus was identified as ZAP-resistant and not sensitive to ZAP antiviral activity. Here, we found that ZAP was associated with the inhibition of Zika virus in Vero cells, in the absence of a robust type I IFN system because Vero cells are deficient for IFN-alpha and -beta. Also, quantitative RNA-seq data indicated that endogenous ZAP is associated with altered global gene expression both in the steady state and during Zika virus infection. Further studies are warranted to elucidate this IFN-alpha and -beta independent anti-Zika virus activity and involvement of ZAP.
