## supplemental tables and figures for "Endogenous ZAP is associated with altered Zika virus infection phenotype": Table S3 Expression of Interferon Signaling Genes in different experimental conditions.xlsx

### Sheet: A-Interferon Signaling Gene Set
Table S3A - Interferon Signaling Gene Set
https://maayanlab.cloud/Harmonizome/gene_set/Interferon+Signaling/Reactome+Pathways
194 proteins participating in the Interferon Signaling pathway from the Reactome Pathways dataset (https://reactome.org/PathwayBrowser/#/R-HSA-913531).
Symbol	Name
AAAS	achalasia, adrenocortical insufficiency, alacrimia
ADAR	adenosine deaminase, RNA-specific
ARIH1	ariadne RBR E3 ubiquitin protein ligase 1
B2M	beta-2-microglobulin
BST2	bone marrow stromal cell antigen 2
CAMK2A	calcium/calmodulin-dependent protein kinase II alpha
CAMK2B	calcium/calmodulin-dependent protein kinase II beta
CAMK2D	calcium/calmodulin-dependent protein kinase II delta
CAMK2G	calcium/calmodulin-dependent protein kinase II gamma
CD44	CD44 molecule (Indian blood group)
CIITA	class II, major histocompatibility complex, transactivator
DDX58	DEAD (Asp-Glu-Ala-Asp) box polypeptide 58
EGR1	early growth response 1
EIF2AK2	eukaryotic translation initiation factor 2-alpha kinase 2
EIF4A1	eukaryotic translation initiation factor 4A1
EIF4A2	eukaryotic translation initiation factor 4A2
EIF4A3	eukaryotic translation initiation factor 4A3
EIF4E	eukaryotic translation initiation factor 4E
EIF4E2	eukaryotic translation initiation factor 4E family member 2
EIF4E3	eukaryotic translation initiation factor 4E family member 3
EIF4G1	eukaryotic translation initiation factor 4 gamma, 1
EIF4G2	eukaryotic translation initiation factor 4 gamma, 2
EIF4G3	eukaryotic translation initiation factor 4 gamma, 3
FCGR1A	Fc fragment of IgG, high affinity Ia, receptor (CD64)
FCGR1B	Fc fragment of IgG, high affinity Ib, receptor (CD64)
FLNB	filamin B, beta
GBP1	guanylate binding protein 1, interferon-inducible
GBP2	guanylate binding protein 2, interferon-inducible
GBP3	guanylate binding protein 3
GBP4	guanylate binding protein 4
GBP5	guanylate binding protein 5
GBP6	guanylate binding protein family, member 6
GBP7	guanylate binding protein 7
HERC5	HECT and RLD domain containing E3 ubiquitin protein ligase 5
HLA-A	major histocompatibility complex, class I, A
HLA-B	major histocompatibility complex, class I, B
HLA-C	major histocompatibility complex, class I, C
HLA-DPA1	major histocompatibility complex, class II, DP alpha 1
HLA-DPB1	major histocompatibility complex, class II, DP beta 1
HLA-DQA1	major histocompatibility complex, class II, DQ alpha 1
HLA-DQA2	major histocompatibility complex, class II, DQ alpha 2
HLA-DQB1	major histocompatibility complex, class II, DQ beta 1
HLA-DQB2	major histocompatibility complex, class II, DQ beta 2
HLA-DRA	major histocompatibility complex, class II, DR alpha
HLA-DRB1	major histocompatibility complex, class II, DR beta 1
HLA-DRB3	major histocompatibility complex, class II, DR beta 3
HLA-DRB4	major histocompatibility complex, class II, DR beta 4
HLA-DRB5	major histocompatibility complex, class II, DR beta 5
HLA-E	major histocompatibility complex, class I, E
HLA-F	major histocompatibility complex, class I, F
HLA-G	major histocompatibility complex, class I, G
ICAM1	intercellular adhesion molecule 1
IFI27	interferon, alpha-inducible protein 27
IFI30	interferon, gamma-inducible protein 30
IFI35	interferon-induced protein 35
IFI6	interferon, alpha-inducible protein 6
IFIT1	interferon-induced protein with tetratricopeptide repeats 1
IFIT2	interferon-induced protein with tetratricopeptide repeats 2
IFIT3	interferon-induced protein with tetratricopeptide repeats 3
IFITM1	interferon induced transmembrane protein 1
IFITM2	interferon induced transmembrane protein 2
IFITM3	interferon induced transmembrane protein 3
IFNA1	interferon, alpha 1
IFNA10	interferon, alpha 10
IFNA14	interferon, alpha 14
IFNA16	interferon, alpha 16
IFNA17	interferon, alpha 17
IFNA2	interferon, alpha 2
IFNA21	interferon, alpha 21
IFNA4	interferon, alpha 4
IFNA5	interferon, alpha 5
IFNA6	interferon, alpha 6
IFNA7	interferon, alpha 7
IFNA8	interferon, alpha 8
IFNAR1	interferon (alpha, beta and omega) receptor 1
IFNAR2	interferon (alpha, beta and omega) receptor 2
IFNB1	interferon, beta 1, fibroblast
IFNG	interferon, gamma
IFNGR1	interferon gamma receptor 1
IFNGR2	interferon gamma receptor 2 (interferon gamma transducer 1)
IP6K2	inositol hexakisphosphate kinase 2
IRF1	interferon regulatory factor 1
IRF2	interferon regulatory factor 2
IRF3	interferon regulatory factor 3
IRF4	interferon regulatory factor 4
IRF5	interferon regulatory factor 5
IRF6	interferon regulatory factor 6
IRF7	interferon regulatory factor 7
IRF8	interferon regulatory factor 8
IRF9	interferon regulatory factor 9
ISG15	ISG15 ubiquitin-like modifier
ISG20	interferon stimulated exonuclease gene 20kDa
JAK1	Janus kinase 1
JAK2	Janus kinase 2
KPNA1	karyopherin alpha 1 (importin alpha 5)
KPNA2	karyopherin alpha 2 (RAG cohort 1, importin alpha 1)
KPNA3	karyopherin alpha 3 (importin alpha 4)
KPNA4	karyopherin alpha 4 (importin alpha 3)
KPNA5	karyopherin alpha 5 (importin alpha 6)
KPNA7	karyopherin alpha 7 (importin alpha 8)
Symbol	Name
KPNB1	karyopherin (importin) beta 1
MAPK3	mitogen-activated protein kinase 3
MID1	midline 1
MT2A	metallothionein 2A
MX1	MX dynamin-like GTPase 1
MX2	MX dynamin-like GTPase 2
NCAM1	neural cell adhesion molecule 1
NEDD4	neural precursor cell expressed, developmentally down-regulated 4, E3 ubiquitin protein ligase
NUP107	nucleoporin 107kDa
NUP133	nucleoporin 133kDa
NUP153	nucleoporin 153kDa
NUP155	nucleoporin 155kDa
NUP160	nucleoporin 160kDa
NUP188	nucleoporin 188kDa
NUP205	nucleoporin 205kDa
NUP210	nucleoporin 210kDa
NUP214	nucleoporin 214kDa
NUP35	nucleoporin 35kDa
NUP37	nucleoporin 37kDa
NUP43	nucleoporin 43kDa
NUP50	nucleoporin 50kDa
NUP54	nucleoporin 54kDa
NUP62	nucleoporin 62kDa
NUP85	nucleoporin 85kDa
NUP88	nucleoporin 88kDa
NUP93	nucleoporin 93kDa
NUP98	nucleoporin 98kDa
NUPL1	nucleoporin like 1
NUPL2	nucleoporin like 2
OAS1	2'-5'-oligoadenylate synthetase 1, 40/46kDa
OAS2	2'-5'-oligoadenylate synthetase 2, 69/71kDa
OAS3	2'-5'-oligoadenylate synthetase 3, 100kDa
OASL	2'-5'-oligoadenylate synthetase-like
PIAS1	protein inhibitor of activated STAT, 1
PIN1	peptidylprolyl cis/trans isomerase, NIMA-interacting 1
PLCG1	phospholipase C, gamma 1
PML	promyelocytic leukemia
POM121	POM121 transmembrane nucleoporin
PPM1B	protein phosphatase, Mg2+/Mn2+ dependent, 1B
PRKCD	protein kinase C, delta
PSMB8	proteasome (prosome, macropain) subunit, beta type, 8
PTAFR	platelet-activating factor receptor
PTPN1	protein tyrosine phosphatase, non-receptor type 1
PTPN11	protein tyrosine phosphatase, non-receptor type 11
PTPN2	protein tyrosine phosphatase, non-receptor type 2
PTPN6	protein tyrosine phosphatase, non-receptor type 6
RAE1	ribonucleic acid export 1
RANBP2	RAN binding protein 2
RNASEL	ribonuclease L (2',5'-oligoisoadenylate synthetase-dependent)
RPS27A	ribosomal protein S27a
RSAD2	radical S-adenosyl methionine domain containing 2
SAMHD1	SAM domain and HD domain 1
SEH1L	SEH1-like (S. cerevisiae)
SOCS1	suppressor of cytokine signaling 1
SOCS3	suppressor of cytokine signaling 3
SP100	SP100 nuclear antigen
STAT1	signal transducer and activator of transcription 1, 91kDa
STAT2	signal transducer and activator of transcription 2, 113kDa
SUMO1	small ubiquitin-like modifier 1
TPR	translocated promoter region, nuclear basket protein
TRIM10	tripartite motif containing 10
TRIM14	tripartite motif containing 14
TRIM17	tripartite motif containing 17
TRIM2	tripartite motif containing 2
TRIM21	tripartite motif containing 21
TRIM22	tripartite motif containing 22
TRIM25	tripartite motif containing 25
TRIM26	tripartite motif containing 26
TRIM29	tripartite motif containing 29
TRIM3	tripartite motif containing 3
TRIM31	tripartite motif containing 31
TRIM34	tripartite motif containing 34
TRIM35	tripartite motif containing 35
TRIM38	tripartite motif containing 38
TRIM45	tripartite motif containing 45
TRIM46	tripartite motif containing 46
TRIM48	tripartite motif containing 48
TRIM5	tripartite motif containing 5
TRIM6	tripartite motif containing 6
TRIM62	tripartite motif containing 62
TRIM68	tripartite motif containing 68
TRIM8	tripartite motif containing 8
TYK2	tyrosine kinase 2
UBA52	ubiquitin A-52 residue ribosomal protein fusion product 1
UBA7	ubiquitin-like modifier activating enzyme 7
UBB	ubiquitin B
UBC	ubiquitin C
UBE2E1	ubiquitin-conjugating enzyme E2E 1
UBE2L6	ubiquitin-conjugating enzyme E2L 6
UBE2N	ubiquitin-conjugating enzyme E2N
USP18	ubiquitin specific peptidase 18
USP41	ubiquitin specific peptidase 41
VCAM1	vascular cell adhesion molecule 1
XAF1	XIAP associated factor 1

### Sheet: B - WT-mock-24h vs KO-mock-24h
Table S3B - DEG - WT-mock-24h vs KO-mock-24h
FC: fold change
Direction of analysis: WT/KO
logFC=log2
GeneId	external_gene_name	description	logFC	adj.P.Val
ENSCSAG00000001511	VCAM1	vascular cell adhesion molecule 1 [Source:HGNC Symbol;Acc:HGNC:12663]	4.44834	3.11416035549511e-12
ENSCSAG00000005601	BST2	bone marrow stromal cell antigen 2 [Source:HGNC Symbol;Acc:HGNC:1119]	2.3159	9.2060802367492e-17
ENSCSAG00000008237	MX1	MX dynamin like GTPase 1 [Source:HGNC Symbol;Acc:HGNC:7532]	2.17281	1.06018314875018e-05
ENSCSAG00000002468	OAS1	2'-5'-oligoadenylate synthetase 1 [Source:HGNC Symbol;Acc:HGNC:8086]	2.01282	2.10970512621643e-08
ENSCSAG00000001448	GBP1	guanylate binding protein 1 [Source:HGNC Symbol;Acc:HGNC:4182]	1.88649	2.02094483138538e-05
ENSCSAG00000000997	IFI6	interferon alpha inducible protein 6 [Source:HGNC Symbol;Acc:HGNC:4054]	1.18156	5.35960448440373e-13
ENSCSAG00000015599	CAMK2B	calcium/calmodulin dependent protein kinase II beta [Source:HGNC Symbol;Acc:HGNC:1461]	-1.13496	1.31680127595953e-12
ENSCSAG00000013111	EGR1	early growth response 1 [Source:HGNC Symbol;Acc:HGNC:3238]	-2.05288	1.09312323698056e-09

### Sheet: C - WT-mock-72h vs KO-mock-72h
Table S3C - DEG - WT-mock-72h vs KO-mock-72h
FC: fold change
Direction of analysis: WT/KO
logFC=log2
GeneId	external_gene_name	description	logFC	adj.P.Val
ENSCSAG00000001511	VCAM1	vascular cell adhesion molecule 1 [Source:HGNC Symbol;Acc:HGNC:12663]	3.67069	3.43464495138819e-11
ENSCSAG00000001448	GBP1	guanylate binding protein 1 [Source:HGNC Symbol;Acc:HGNC:4182]	2.09999	0.000107165885926756
ENSCSAG00000005601	BST2	bone marrow stromal cell antigen 2 [Source:HGNC Symbol;Acc:HGNC:1119]	1.88712	1.14678754409097e-12
ENSCSAG00000008237	MX1	MX dynamin like GTPase 1 [Source:HGNC Symbol;Acc:HGNC:7532]	1.86613	0.00321172690485244
ENSCSAG00000014166	USP18	ubiquitin specific peptidase 18 [Source:HGNC Symbol;Acc:HGNC:12616]	1.68249	5.8913183864126e-05
ENSCSAG00000009080	NUP205	nucleoporin 205 [Source:HGNC Symbol;Acc:HGNC:18658]	1.59564	7.88254257856966e-13
ENSCSAG00000002468	OAS1	2'-5'-oligoadenylate synthetase 1 [Source:HGNC Symbol;Acc:HGNC:8086]	1.57722	5.35716888440831e-08
ENSCSAG00000006774	IFIT3	interferon induced protein with tetratricopeptide repeats 3 [Source:HGNC Symbol;Acc:HGNC:5411]	-1.003	2.30482932516369e-07
ENSCSAG00000005389	IFI30	IFI30 lysosomal thiol reductase [Source:HGNC Symbol;Acc:HGNC:5398]	-1.0276	3.92736885796411e-10
ENSCSAG00000015599	CAMK2B	calcium/calmodulin dependent protein kinase II beta [Source:HGNC Symbol;Acc:HGNC:1461]	-1.04208	9.76063340382986e-11
ENSCSAG00000003302	TRIM2	tripartite motif containing 2 [Source:HGNC Symbol;Acc:HGNC:15974]	-1.34904	1.04310036963898e-09

### Sheet: D-WT-zika-24h vs KO-zika-24h
Table S3D - DEG - WT-zika-24h vs KO-zika-24h
FC: fold change
Direction of analysis: WT/KO
logFC=log2
GeneId	external_gene_name	description	logFC	adj.P.Val
ENSCSAG00000001511	VCAM1	vascular cell adhesion molecule 1 [Source:HGNC Symbol;Acc:HGNC:12663]	4.40784515442158	6.67248979143157e-17
ENSCSAG00000008237	MX1	MX dynamin like GTPase 1 [Source:HGNC Symbol;Acc:HGNC:7532]	2.83474341376649	1.5023455849837e-06
ENSCSAG00000001448	GBP1	guanylate binding protein 1 [Source:HGNC Symbol;Acc:HGNC:4182]	2.77382207931671	1.0409652918516e-06
ENSCSAG00000005601	BST2	bone marrow stromal cell antigen 2 [Source:HGNC Symbol;Acc:HGNC:1119]	2.42730905108514	2.34145759822637e-17
ENSCSAG00000002468	OAS1	2'-5'-oligoadenylate synthetase 1 [Source:HGNC Symbol;Acc:HGNC:8086]	1.70436484447509	3.96486393049487e-10
ENSCSAG00000014166	USP18	ubiquitin specific peptidase 18 [Source:HGNC Symbol;Acc:HGNC:12616]	1.61950483625122	1.09012907968665e-05
ENSCSAG00000010157	PTPN6	protein tyrosine phosphatase non-receptor type 6 [Source:HGNC Symbol;Acc:HGNC:9658]	1.31169055905497	0.000871147785451834
ENSCSAG00000000997	IFI6	interferon alpha inducible protein 6 [Source:HGNC Symbol;Acc:HGNC:4054]	1.2788075792362	3.79028619399731e-14
ENSCSAG00000015599	CAMK2B	calcium/calmodulin dependent protein kinase II beta [Source:HGNC Symbol;Acc:HGNC:1461]	-1.15214901639352	3.54484050383925e-13

### Sheet: E-WT-zika-72h vs KO-zika-72h
Table S3E - DEG - WT-zika-72h vs KO-zika-72h
FC: fold change
Direction of analysis: WT/KO
logFC=log2
GeneId	external_gene_name	description	logFC	adj.P.Val
ENSCSAG00000001511	VCAM1	vascular cell adhesion molecule 1 [Source:HGNC Symbol;Acc:HGNC:12663]	2.50937917710192	5.16389605073695e-14
ENSCSAG00000005601	BST2	bone marrow stromal cell antigen 2 [Source:HGNC Symbol;Acc:HGNC:1119]	2.09132941328609	6.8150061552988e-16
ENSCSAG00000008237	MX1	MX dynamin like GTPase 1 [Source:HGNC Symbol;Acc:HGNC:7532]	1.84869993492951	3.91479454519842e-07
ENSCSAG00000002468	OAS1	2'-5'-oligoadenylate synthetase 1 [Source:HGNC Symbol;Acc:HGNC:8086]	1.44916031667714	8.14244499821202e-09
ENSCSAG00000009080	NUP205	nucleoporin 205 [Source:HGNC Symbol;Acc:HGNC:18658]	1.44418652163474	2.56533102375279e-15
ENSCSAG00000001448	GBP1	guanylate binding protein 1 [Source:HGNC Symbol;Acc:HGNC:4182]	1.06225138309539	0.000546949984638956
ENSCSAG00000003302	TRIM2	tripartite motif containing 2 [Source:HGNC Symbol;Acc:HGNC:15974]	-1.00956834835713	1.05532461701396e-10
ENSCSAG00000004292	HERC5	HECT and RLD domain containing E3 ubiquitin protein ligase 5 [Source:HGNC Symbol;Acc:HGNC:24368]	-1.22327718813275	3.49107734165526e-06
ENSCSAG00000018139	FCGR1A	Fc gamma receptor Ia [Source:HGNC Symbol;Acc:HGNC:3613]	-2.0895705556926	1.11647211147264e-05

### Sheet: F - WT-mock-24h vs WT-zika-24h
Table S3F - DEG - WT-mock-24h vs WT-zika-24h
FC: fold change
Direction of analysis: Zika-infected/Mock-infected
logFC=log2
GeneId	external_gene_name	description	logFC	adj.P.Val
ENSCSAG00000013111	EGR1	early growth response 1 [Source:HGNC Symbol;Acc:HGNC:3238]	4.39525	1.0246624980157e-13
ENSCSAG00000006770	IFIT1	interferon induced protein with tetratricopeptide repeats 1 [Source:HGNC Symbol;Acc:HGNC:5407]	1.68151	1.12853747490454e-09
ENSCSAG00000000669	ISG15	ISG15 ubiquitin like modifier [Source:HGNC Symbol;Acc:HGNC:4053]	0.996151	1.47373447471757e-06

### Sheet: G - WT-mock-72h vs WT-zika-72h
Table S3G - DEG - WT-mock-72h vs WT-zika-72h
FC: fold change
Direction of analysis: Zika-infected/Mock-infected
logFC=log2
GeneId	external_gene_name	description	logFC	adj.P.Val
ENSCSAG00000002221	OASL	2'-5'-oligoadenylate synthetase like [Source:HGNC Symbol;Acc:HGNC:8090]	3.887	1.20580360727863e-07
ENSCSAG00000000669	ISG15	ISG15 ubiquitin like modifier [Source:HGNC Symbol;Acc:HGNC:4053]	2.33867	5.33912896932707e-08
ENSCSAG00000006770	IFIT1	interferon induced protein with tetratricopeptide repeats 1 [Source:HGNC Symbol;Acc:HGNC:5407]	2.21826	1.94075948751778e-07
ENSCSAG00000008237	MX1	MX dynamin like GTPase 1 [Source:HGNC Symbol;Acc:HGNC:7532]	1.69216	4.80477383199993e-05
ENSCSAG00000004292	HERC5	HECT and RLD domain containing E3 ubiquitin protein ligase 5 [Source:HGNC Symbol;Acc:HGNC:24368]	1.52788	0.000112445375882745
ENSCSAG00000014166	USP18	ubiquitin specific peptidase 18 [Source:HGNC Symbol;Acc:HGNC:12616]	1.37762	8.79714927808104e-05
ENSCSAG00000006774	IFIT3	interferon induced protein with tetratricopeptide repeats 3 [Source:HGNC Symbol;Acc:HGNC:5411]	1.29525	3.82978203493365e-08
ENSCSAG00000006776	IFIT2	interferon induced protein with tetratricopeptide repeats 2 [Source:HGNC Symbol;Acc:HGNC:5409]	1.16937	9.04512208179456e-08
ENSCSAG00000002459	OAS2	2'-5'-oligoadenylate synthetase 2 [Source:HGNC Symbol;Acc:HGNC:8087]	1.00286	3.02702440848397e-06

### Sheet: H - KO-mock-24h vs KO-zika-24h
Table S3H - DEG - KO-mock-24h vs KO-zika-24h
FC: fold change
Direction of analysis: Zika-infected/Mock-infected
logFC=log2
GeneId	external_gene_name	description	logFC	adj.P.Val
ENSCSAG00000013111	EGR1	early growth response 1 [Source:HGNC Symbol;Acc:HGNC:3238]	1.79932	1.3161320110252e-08

### Sheet: I - KO-mock-72h vs KO-zika-72h
Table S3I - DEG - KO-mock-72h vs KO-zika-72h
FC: fold change
Direction of analysis: Zika-infected/Mock-infected
logFC=log2
GeneId	external_gene_name	description	logFC	adj.P.Val
ENSCSAG00000002221	OASL	2'-5'-oligoadenylate synthetase like [Source:HGNC Symbol;Acc:HGNC:8090]	4.97306	1.09941016533675e-08
ENSCSAG00000018139	FCGR1A	Fc gamma receptor Ia [Source:HGNC Symbol;Acc:HGNC:3613]	4.67641	2.10174922275372e-08
ENSCSAG00000000669	ISG15	ISG15 ubiquitin like modifier [Source:HGNC Symbol;Acc:HGNC:4053]	3.20545	1.1213811001004e-09
ENSCSAG00000014166	USP18	ubiquitin specific peptidase 18 [Source:HGNC Symbol;Acc:HGNC:12616]	3.03007	4.55459275663299e-09
ENSCSAG00000004292	HERC5	HECT and RLD domain containing E3 ubiquitin protein ligase 5 [Source:HGNC Symbol;Acc:HGNC:24368]	2.84438	2.18266089553239e-08
ENSCSAG00000006770	IFIT1	interferon induced protein with tetratricopeptide repeats 1 [Source:HGNC Symbol;Acc:HGNC:5407]	2.22323	2.13727934413062e-09
ENSCSAG00000001511	VCAM1	vascular cell adhesion molecule 1 [Source:HGNC Symbol;Acc:HGNC:12663]	2.09348	1.52908147348317e-07
ENSCSAG00000017194	ISG20	interferon stimulated exonuclease gene 20 [Source:HGNC Symbol;Acc:HGNC:6130]	1.76895	5.14171740405716e-09
ENSCSAG00000007356	ICAM1	intercellular adhesion molecule 1 [Source:HGNC Symbol;Acc:HGNC:5344]	1.34212	6.87216026610086e-06
ENSCSAG00000002459	OAS2	2'-5'-oligoadenylate synthetase 2 [Source:HGNC Symbol;Acc:HGNC:8087]	1.33551	2.40925084431765e-08
ENSCSAG00000013111	EGR1	early growth response 1 [Source:HGNC Symbol;Acc:HGNC:3238]	1.18828	6.77194304256533e-11
ENSCSAG00000007051	RSAD2	radical S-adenosyl methionine domain containing 2 [Source:HGNC Symbol;Acc:HGNC:30908]	1.13389	1.72511086332088e-06
ENSCSAG00000018851	SOCS1	suppressor of cytokine signaling 1 [Source:HGNC Symbol;Acc:HGNC:19383]	1.08532	0.00016842217396248
ENSCSAG00000006774	IFIT3	interferon induced protein with tetratricopeptide repeats 3 [Source:HGNC Symbol;Acc:HGNC:5411]	1.03987	3.64129884396716e-08
